# Distinct *MUNC* lncRNA structural domains regulate transcription of different promyogenic factors

**DOI:** 10.1101/2021.06.22.449443

**Authors:** Roza K. Przanowska, Chase A. Weidmann, Shekhar Saha, Magdalena A. Cichewicz, Kate N. Jensen, Piotr Przanowski, Patrick S. Irving, Michael J. Guertin, Kevin M. Weeks, Anindya Dutta

## Abstract

Many lncRNAs have been discovered using transcriptomic data, however, it is broadly unclear what fraction of lncRNAs are functional and what structural properties affect their phenotype. *MUNC* lncRNA, also known as ^DRR^eRNA, stimulates skeletal muscle differentiation. The prevailing hypothesis is that *MUNC* stimulates the *Myod1* gene *in cis* as an enhancer RNA and stimulates expression of several other promyogenic genes *in trans* by recruiting the cohesin complex to their promoters. Experimental probing of the RNA structure revealed that *MUNC* contains multiple structural domains not detected by RNA structure prediction algorithms in the absence of experimental information. We discovered that these specific and structurally distinct domains are required for induction of different promyogenic genes, for binding at different genomic sites to regulate the expression of adjacent genes, and for binding the cohesin complex. Moreover, we found that induction of *Myod1* or interaction with cohesin comprise only a subset of the broad regulatory impact of this lncRNA. Our study thus reveals unexpectedly complex, structure-driven functions for the *MUNC* lncRNA and emphasizes the importance of experimentally determined structures for understanding structure-function relationships in lncRNAs.
