## Supplementary Materials for "Distinct *MUNC* lncRNA structural domains regulate transcription of different promyogenic factors"

### Sheet: SHAPE-MaP
Oligo_name	Sequence
MUNC_F	ATTTATAGCACCTTGGAAGACTAGC
MUNC_R	GTTATTCACCGAGGGACACG
MUNC_genomic_R1	ATTTATAGCACCTTGGAAGACTAGC
MUNC_genomic_F1	CTCTCTCCCATTGGTCGGTT

### Sheet: MUNC cloning primers
Primer_name	Forward_primer_sequence	Reverse_primer_sequence
CH1	GGACTCAGATCATTTATGAAATGCAAGGCCTGGACAG	TCCAGGCCTTGCATTTCATAAATGATCTGAGTCCGGTAGC
CH2	GGAGAACTGAGCCTCAGCAGATTTAAGTCAAATGAAAGAGCA	CATTTGACTTAAATCTGCTGAGGCTCAGTTCTCCTGC
CH3	ATGAACCCCACATCCATACCAATGGGAGAGAGCACGT	TGCTCTCTCCCATTGGTATGGATGTGGGGTTCATCAT
CH4	CCCAGGTTTGCTGGAATAGA	CTCTCACGCTGCCTCTGCCC
CH5	TTGCTGGAATAGAATGATATAAGGATAGAAATCAAAAGAGCCC	TGATTTCTATCCTTATATCATTCTATTCCAGCAAACCTG
CH6	CTTAAACCACTGTGCCCGAATAACGGCCGCCTCGGCC	CGAGGCGGCCGTTATTCGGGCACAGTGGTTTAAGTGT
SH1	CGTCCCAGGCAAACCAGCAGCGTGAGAGCTTGTATGA	TACAAGCTCTCACGCTGCTGGTTTGCCTGGGACGTGC
PP1	CGTCCCAGGCAAACACTAAGCTGCTTTGCCTGGGCAGAGG	TGCCCAGGCAAAGCAGCTTAGTGTTTGCCTGGGACGTGCTCT
PP1-comp	CTTACACGTGAGAGCTTGTATGAGTAAGTAC	CTGCCCAGGCAAAGCAGAGG
PP2	CACTAGTGACTTGTAGCACATTTTGCTAAAT	TCCAGCAAACCTGGGCTCTA
L1	TTCAACTATACCACTGTGCCCGCCGTGGG	CAAGCGAGTGAATGAACAGTC
MUNC_pLPCX	AGATCCGCTAGCGCTACCGGACTCAATTTATAGCACCTTGGAAGACTAGC	TTATCGATGTTTGGCCGAGGCGGCCGTTATTCACCGAGGGACACG
MUNC_pLHCX	GACCGATCCAGCCTCCGCGGCCCCAATTTATAGCACCTTGGAAGACTAGC	CTAAATAAAATCTTTTATTTTATCGGTTATTCACCGAGGGACACGAAGAC

### Sheet: ChIRP oligos
Oligo_name	Sequence	Experiment
mmMUNC_1	GCTAGTCTTCCAAGGTGCTA	ChIRP-seq
mmMUNC_2	CTTTCCAGGCCTTGCATTTC	ChIRP-seq
mmMUNC_3	ATAGGTGGCCCCTTTGATTT	ChIRP-seq
mmMUNC_4	CATCCTGAGGCTCAGTTCTC	ChIRP-seq
mmMUNC_5	CAGTATGCTGCCGATGGATG	ChIRP-seq
mmMUNC_6	ATTGGTCGGTTGCAACATTC	ChIRP-seq
mmMUNC_7	AGGTACTTACTCATACAAGC	ChIRP-seq
mmMUNC_8	TCTATTCCAGCAAACCTGGG	ChIRP-seq
mmMUNC_9	AGCAAAATGTGCTACAAGTC	ChIRP-seq
mmMUNC_10	CAGTCTTGGGCTCTTTTGAT	ChIRP-seq
mmMUNC_11	GCACAGTGGTTTAAGTGTCA	ChIRP-seq
mmMUNC_12	AAGCCACTGCAGCAGTGATC	ChIRP-seq
mmMUNC_13	TACTTTGCTCACCATGGCGT	ChIRP-seq
mmMUNC_14	ACCAGCATACCATGGATAGG	ChIRP-seq
mmMUNC_15	TTATTCACCGAGGGACACGA	ChIRP-seq
mmMUNC_16	GTCACTAAAACTTCCCCCAG	ChIRP-seq
mmMUNC_17	GCTGAGTCTAAGTGATTGG	ChIRP-seq
mmMUNC_18	TCTCCAAGGAAGCACTTCAA	ChIRP-seq
mmMUNC_19	TCTGTTTCATTATGCAGTGC	ChIRP-seq
mmMUNC_20	TTCCTTGGCGGATGAATGA	ChIRP-seq
mmMUNC_21	CACACTAGGTGCACCACAA	ChIRP-seq
mmMUNC_22	CCTCAGCTGAATATGCTCAG	ChIRP-seq
mmMUNC_23	CTATTGCTTCCTCCTTTTTG	ChIRP-seq
mmMUNC_24	GTCGTTAGTAATGATTTCGA	ChIRP-seq
mmMUNC_25	TACAGTGAGGGATGGATGTA	ChIRP-seq
lacZ_1	ATTAAGTTGGGTAACGCCA	ChIRP-seq
lacZ_2	CTGTAGCCAGCTTTCATCAA	ChIRP-seq
lacZ_3	CAGATGAAACGCCGAGTTA	ChIRP-seq
lacZ_4	CGTTATCGCTATGACGGAA	ChIRP-seq
lacZ_5	AGGCAGTTCAATCAACTGTT	ChIRP-seq
lacZ_6	CACTTACGCCAATGTCGTTA	ChIRP-seq
lacZ_7	ATAAGGTTTTCCCCTGATGC	ChIRP-seq
lacZ_8	AAGACGTACGGGGTATACAT	ChIRP-seq
lacZ_9	TTTCCATCAGTTGCTGTTGA	ChIRP-seq
lacZ_10	GACCAACTGGTAATGGTAGC	ChIRP-seq
mmMUNC_biot1	CCCTGTCCTTTCCAGGCCTTGCATTT	ChIRP-qPCR
mmMUNC_biot2	TCATAAGTGCTCTTTCATTTGACTTAAA	ChIRP-qPCR
mmMUNC_biot3	AAGCTCTCACGCTGCCTCTGCCCAGGCA	ChIRP-qPCR
mmMUNC_biot4	AAGTCATTCTATTCCAGCAAACCTGGGCTCT	ChIRP-qPCR
mmMUNC_biot5	GTCTTGGGCTCTTTTGATTTCTATCCTTAT	ChIRP-qPCR
mmMUNC_biot6	GACCAGCATACCATGGATAGGAGTACT	ChIRP-qPCR

### Sheet: ChIRP-qPCR primers
Gene_name	Forward_primer_sequence	Reverse_primer_sequence
Dcn	AAACCACCGAGGGACACATT	AGCTCCGGAAGCACTAAAACTA
Fam173b	TAATTGATGTGGGAGGGGGC	GGGTAGGAACCTGAAGGCAG
Fnbp1l	GGATGCTAGCTTTTACAGATGCAGT	TGGCTACCCTGCTTCCATAGT
Grip1	TGACGGATTCTTTACGAACAGC	AGCATATTCAGCTGAGGGAAGT
Il15	CCTGATTTGTGCTGATCCCCTG	CATAACAGAAGTAAAATTATAGTTATGAAGTAGTAG
Met	CAGGTGTGGCAGTCTATGCTT	AAGGTCATTCTCATCGGCCTG
Myod1	GGAAGACTAGCCAAGGGAGC	CCACTGACCTGGAGAAGCAC
Myod1	CACTTAAACCACTGTGCCCG	ATTCACCGAGGGACACGAAG
Prmt6	CCCCAGGGATGTGAGAGGTA	CAGATAATGTCATCCCCCATGGAT
Runx1	CCTCCCCTAAGAAACTGCGT	TTCTTCTGAGTTCGGCACCC
Myogenin	TTTGGTGAGCCTAGGTGAAAAT	GGCATTCTAATGTGTTTCGTCA

### Sheet: RT-qPCR primers
Gene_name	Forward_primer_sequence	Reverse_primer_sequence
Gapdh	GCACAGTCAAGGCCGAGAAT	GCCTTCTCCATGGTGGTGAA
Myod1	CATCCGCTACATCGAAGGTC	GTGGAGATGCGCTCCACTAT
Myog	AGCGCAGGCTCAAGAAAGTGAATG	CTGTAGGCGCTCAATGTACTGGAT
Myh3	TCCAAACCGTCTCTGCACTGTT	AGCGTACAAAGTGTGGGTGTGT
Dcn	GCAAATACCCGGATTAAAAGGTCG	GTCCAGCCCAAGAGACTTGT
Fam173b	CGATGGAGCGAGTAGATGCT	AATAATGACGCCCCGGTCTC
Fnbp1l	CACACTCTCCATTGAGCCCG	CCATCTTCATCGACCACCCTC
Grip1	AGTACGCCCCGGAGCAAG	AGTGTAGGGACTCTCATCTCTCTC
Il15	ACAGCTCAGAGAGAATCCACC	AAGGACCTCACCAGCAAGGA
Met	GTACAAACTCCAGCCGCGT	TCCACAGCCATCCTCGGTG
Prmt6	TACCTCACCGCTCCAGTCTT	GTCCTTGGTCAGGGATGCTC
Runx1	TTTCGCAGAGCGGTGAAAGA	CGAAAACGCACCTCTCCTGA
MUNC	CTATGGCGGCAGGAGAACTG	GGACGTGCTCTCTCCCATTG
H19	TAGAGCGAGTAGCTGGGGTG	AGACCCTAGTCTCCAGTCCG
